# CULTURE AND ISOLATION OF BACTERIA ASSOCIATED WITH MEDITERRANEAN CORALS

**DOI:** 10.64898/2026.05.20.726489

**Authors:** Rocío Mozo, Andrea Illa-Oviedo, Javier del Campo

## Abstract

Corals harbor a diverse bacterial community that facilitates adaptation and sustains their health. In coral holobiont research, culture-independent approaches have transformed the existing paradigm. Molecular techniques, such as metabarcoding, revealed a high diversity of previously unrecognized bacterial symbionts. Coral microbiota characterization has relied on these techniques over the last decade, but relying solely on them does not provide a detailed understanding of the dynamics of the coral holobiont complex. Returning to classic microbiological methods and in vitro experimentation can yield novel insights into symbiont roles, physiology, and interactions within the holobiont. Under this premise, we aimed to isolate and culture bacteria from four Mediterranean corals. The recovery of 84 pure bacterial isolates and their initial classification based on the 16S rRNA gene revealed substantial diversity among symbionts amenable to culture. Several isolates represent novel species within relevant genera, such as Vibrio, underscoring the value of culture-based studies. All cultures were cryopreserved to guarantee long-term accessibility for future projects. This represents a key step towards describing the roles of bacteria within the coral holobiont, as cultures enable in-depth morphological and physiological characterization of the symbionts and experimental ecology studies.
