## Supplemental Table 1 for "CULTURE AND ISOLATION OF BACTERIA ASSOCIATED WITH MEDITERRANEAN CORALS"

### Sheet: Hoja1
SAMPLE	CORAL SPECIES	CLASS	ORDER	FAMILY	GENUS	SPECIES	OTU 97%	FORM	ELEVATION	MARGIN	OPACITY	IRIDISCENCE	SURFACE	SHINE	TEXTURE
C1A	Cladocora caespitosa	Gammaproteobacteria	Alteromonadales	Alteromonadaceae	Alteromonas	Alteromonas macleodii	OTU2	Irregular	Raised	Undulate	Transparent	no	Smooth	Glistening	Moist
C1B	Cladocora caespitosa	Gammaproteobacteria	Alteromonadales	Pseudoalteromonadaceae	Pseudoalteromonas	Pseudoaltermonas shioyasakiensis	OTU18	Circular	Raised	Entire	Transparent	no	Smooth	Glistening	Moist
C1E	Cladocora caespitosa	Alphaproteobacteria	Rhodobacterales	Roseobacteraceae	Ruegeria	Ruegeria atlantica	OTU11	Circular	Convex	Entire	Opaque	no	Smooth	Shinny	Moist
C1F	Cladocora caespitosa	Gammaproteobacteria	Cellvibrionales	Microbulbiferaceae	Microbulbifer	Microbulbifer maritimus	OTU17	Irregular	Raised	Entire	Transparent	no	Smooth	Dull	Moist
C2A	Cladocora caespitosa	Gammaproteobacteria	Alteromonadales	Alteromonadaceae	Alteromonas	Alteromonas macleodii	OTU2	Irregular	Raised	Undulate	Transparent	no	Smooth	Glistening	Moist
C2B	Cladocora caespitosa	Alphaproteobacteria	Rhodobacterales	Roseobacteraceae	Ruegeria	Ruegeria atlantica	OTU11	Irregular	Raised	Entire	Translucent	no	Smooth	Glistening	Moist
C2C	Cladocora caespitosa	Flavobacteriia	Flavobacteriales	Flavobacteriaceae	Mesoflavibacter	Mesoflavibacter zeaxanthinifaciens	OTU16	Circular	Convex	Undulate	Translucent	no	Smooth	Glistening	Moist
E1A	Eunicella sp.	Gammaproteobacteria	Alteromonadales	Pseudoalteromonadaceae	Pseudoalteromonas	Pseudoalteromonas atlantica	OTU21	Circular	Raised	Entire	Translucent	yes	Smooth	Shinny	Moist
E1B	Eunicella sp.	Gammaproteobacteria	Oceanospirillales	Halomonadaceae	Cobetia	Cobetia amphilecti	OTU7	Irregular	Raised	Undulate	Opaque	yes	Smooth	Dull	Moist
E1C	Eunicella sp.	Gammaproteobacteria	Alteromonadales	Pseudoalteromonadaceae	Pseudoalteromonas	Pseudoalteromonas tetraodonis	OTU19	Circular	Raised	Entire	Translucent	yes	Smooth	Shinny	Moist
E1D	Eunicella sp.	Gammaproteobacteria	Vibrionales	Vibrionaceae	Vibrio	Vibrio gigantis	OTU36	Circular	Flat	Entire	Transparent	yes	Smooth	Shinny	Moist
E1E	Eunicella sp.	Gammaproteobacteria	Alteromonadales	Shewanellaceae	Shewanella	Shewanella pealeana	OTU32	Circular	Raised	Entire	Translucent	no	Smooth	Dull	Moist
E1G	Eunicella sp.	Gammaproteobacteria	Alteromonadales	Pseudoalteromonadaceae	Pseudoalteromonas	Pseudoalteromonas agarivorans	OTU19	Circular	Raised	Undulate	Opaque	yes	Smooth	Shinny	Moist
E1H	Eunicella sp.	Gammaproteobacteria	Alteromonadales	Pseudoalteromonadaceae	Pseudoalteromonas	Pseudoalteromonas atlantica	OTU19	Circular	Raised	Undulate	Translucent	yes	Smooth	Dull	Moist
E1I	Eunicella sp.	Gammaproteobacteria	Alteromonadales	Shewanellaceae	Shewanella	Shewanella pealeana	OTU32	Circular	Raised	Entire	Translucent	yes	Smooth	Glistening	Moist
E1K	Eunicella sp.	Gammaproteobacteria	Alteromonadales	Pseudoalteromonadaceae	Pseudoalteromonas	Pseudoalteromonas agarivorans	OTU18	Circular	Raised	Entire	Translucent	yes	Smooth	Shinny	Moist
E1M	Eunicella sp.	Gammaproteobacteria	Alteromonadales	Pseudoalteromonadaceae	Pseudoalteromonas	Pseudoalteromonas agarivorans	OTU19	Circular	Raised	Entire	Opaque	yes	Smooth	Glistening	Moist
E1N	Eunicella sp.	Gammaproteobacteria	Vibrionales	Vibrionaceae	Vibrio	Vibrio halioticoli	OTU39	Circular	Flat	Entire	Transparent	yes	Smooth	Glistening	Moist
E1O	Eunicella sp.	Alphaproteobacteria	Rhodobacterales	Roseobacteraceae	Ruegeria	Ruegeria atlantica	OTU11	Circular	Flat	Entire	Transparent	no	Smooth	Dull	Dry
E1P	Eunicella sp.	Alphaproteobacteria	Rhodobacterales	Roseobacteraceae	Ruegeria	Ruegeria atlantica	OTU11	Irregular	Raised	Entire	Translucent	no	Smooth	Glistening	Moist
E1Q	Eunicella sp.	Gammaproteobacteria	Alteromonadales	Pseudoalteromonadaceae	Pseudoalteromonas	Pseudoalteromonas tetraodonis	OTU19	Circular	Raised	Entire	Translucent	yes	Smooth	Shinny	Moist
E1R	Eunicella sp.	Alphaproteobacteria	Rhodobacterales	Roseobacteraceae	Ruegeria	Ruegeria atlantica	OTU11	Circular	Raised	Entire	Translucent	no	Smooth	Glistening	Moist
E1S	Eunicella sp.	Alphaproteobacteria	Rhodobacterales	Roseobacteraceae	Leisingera	Leisingera aquimarina	OTU15	Circular	Raised	Entire	Translucent	yes	Smooth	Glistening	Moist
E1T	Eunicella sp.	Alphaproteobacteria	Hyphomicrobiales	Stappiaceae	Roseibium	Roseibium aggregatum	OTU29	Circular	Raised	Entire	Opaque	no	Smooth	Dull	Moist
E1U	Eunicella sp.	Alphaproteobacteria	Rhodobacterales	Roseobacteraceae	Ruegeria	Ruegeria atlantica	OTU11	Circular	Raised	Entire	Translucent	no	Smooth	Glistening	Moist
E1V	Eunicella sp.	Gammaproteobacteria	Alteromonadales	Pseudoalteromonadaceae	Pseudoalteromonas	Pseudoalteromonas tetraodonis	OTU18	Circular	Raised	Entire	Opaque	yes	Smooth	Shinny	Moist
E2A	Eunicella sp.	Alphaproteobacteria	Rhodobacterales	Roseobacteraceae	Ruegeria	Ruegeria atlantica	OTU11	Circular	Raised	Entire	Transparent	no	Rough	Dull	Dry
E2B	Eunicella sp.	Gammaproteobacteria	Vibrionales	Vibrionaceae	Vibrio	Vibrio lentus	OTU37	Circular	Raised	Entire	Translucent	yes	Smooth	Shinny	Moist
E2C	Eunicella sp.	Gammaproteobacteria	Alteromonadales	Pseudoalteromonadaceae	Pseudoalteromonas	Pseudoalteromonas undina	OTU27	Circular	Raised	Entire	Translucent	yes	Smooth	Glistening	Mucoid
E2D	Eunicella sp.	Gammaproteobacteria	Alteromonadales	Pseudoalteromonadaceae	Pseudoalteromonas	Pseudoalteromonas agarivorans	OTU20	Circular	Flat	Entire	Translucent	yes	Smooth	Glistening	Moist
E2E	Eunicella sp.	Gammaproteobacteria	Alteromonadales	Pseudoalteromonadaceae	Pseudoalteromonas	Pseudoalteromonas tetraodonis	OTU24	Circular	Raised	Entire	Opaque	yes	Smooth	Shinny	Moist
E2F	Eunicella sp.	Gammaproteobacteria	Alteromonadales	Pseudoalteromonadaceae	Pseudoalteromonas	Pseudoalteromonas carrageenovora	OTU22	Circular	Raised	Undulate	Opaque	no	Smooth	Shinny	Moist
E2G	Eunicella sp.	Alphaproteobacteria	Rhodobacterales	Roseobacteraceae	Ruegeria	Ruegeria atlantica	OTU11	Circular	Flat	Entire	Transparent	no	Smooth	Dull	Dry
E2H	Eunicella sp.	Alphaproteobacteria	Rhodobacterales	Roseobacteraceae	Ruegeria	Ruegeria atlantica	OTU11	Circular	Raised	Entire	Transparent	no	Rough	Dull	Dry
E4A	Eunicella sp.	Gammaproteobacteria	Alteromonadales	Pseudoalteromonadaceae	Pseudoalteromonas	Pseudoalteromonas tetraodonis	OTU19	Circular	Raised	Entire	Translucent	yes	Smooth	Glistening	Moist
E4B	Eunicella sp.	Gammaproteobacteria	Vibrionales	Vibrionaceae	Vibrio	Vibrio coralliirubri	OTU36	Irregular	Raised	Undulate	Opaque	yes	Smooth	Glistening	Moist
E4C	Eunicella sp.	Gammaproteobacteria	Alteromonadales	Pseudoalteromonadaceae	Pseudoalteromonas	Pseudoalteromonas atlantica	OTU19	Circular	Flat	Entire	Opaque	yes	Smooth	Glistening	Moist
E4D	Eunicella sp.	Gammaproteobacteria	Alteromonadales	Pseudoalteromonadaceae	Pseudoalteromonas	Pseudoalteromonas atlantica	OTU19	Circular	Raised	Entire	Translucent	yes	Smooth	Glistening	Moist
E4E	Eunicella sp.	Gammaproteobacteria	Alteromonadales	Pseudoalteromonadaceae	Pseudoalteromonas	Pseudoalteromonas tetraodonis	OTU19	Irregular	Raised	Undulate	Opaque	yes	Smooth	Shinny	Moist
E4F	Eunicella sp.	Gammaproteobacteria	Vibrionales	Vibrionaceae	Vibrio	Vibrio kanaloae	OTU36	Circular	Raised	Entire	Transparent	yes	Smooth	Glistening	Moist
E4G	Eunicella sp.	Gammaproteobacteria	Alteromonadales	Pseudoalteromonadaceae	Pseudoalteromonas	Pseudoalteromonas tetraodonis	OTU25	Irregular	Raised	Entire	Translucent	yes	Rough	Glistening	Dry
E4H	Eunicella sp.	Gammaproteobacteria	Vibrionales	Vibrionaceae	Vibrio	Vibrio splendidus	OTU36	Circular	Raised	Entire	Transparent	yes	Smooth	Shinny	Dry
E4I	Eunicella sp.	Gammaproteobacteria	Alteromonadales	Pseudoalteromonadaceae	Pseudoalteromonas	Pseudoalteromonas atlantica	OTU20	Circular	Flat	Entire	Translucent	yes	Smooth	Glistening	Moist
E4J	Eunicella sp.	Gammaproteobacteria	Vibrionales	Vibrionaceae	Enterovibrio	Enterovibrio norvegicus	OTU10	Irregular	Raised	Entire	Transparent	yes	Smooth	Dull	Dry
E4K	Eunicella sp.	Gammaproteobacteria	Alteromonadales	Pseudoalteromonadaceae	Pseudoalteromonas	Pseudoalteromonas atlantica	OTU19	Irregular	Raised	Entire	Opaque	yes	Smooth	Glistening	Moist
E4L	Eunicella sp.	Gammaproteobacteria	Alteromonadales	Pseudoalteromonadaceae	Pseudoalteromonas	Pseudoalteromonas tetraodonis	OTU23	Circular	Raised	Entire	Opaque	yes	Smooth	Glistening	Mucoid
E5A	Eunicella sp.	Gammaproteobacteria	Alteromonadales	Shewanellaceae	Shewanella	Shewanella fidelis	OTU31	Irregular	Raised	Entire	Translucent	no	Smooth	Glistening	Moist
E5B	Eunicella sp.	Gammaproteobacteria	Alteromonadales	Colwelliaceae	Cognaticolwellia	Cognaticolwellia aestuarii	OTU8	Circular	Raised	Entire	Translucent	yes	Smooth	Glistening	Moist
E5C	Eunicella sp.	Gammaproteobacteria	Alteromonadales	Shewanellaceae	Shewanella	Shewanella fidelis	OTU31	Circular	Raised	Entire	Transparent	yes	Smooth	Shinny	Moist
E6A	Eunicella sp.	Gammaproteobacteria	Alteromonadales	Pseudoalteromonadaceae	Pseudoalteromonas	Pseudoalteromonas haloplanktis	OTU23	Circular	Raised	Entire	Opaque	yes	Smooth	Shinny	Moist
E6B	Eunicella sp.	Gammaproteobacteria	Alteromonadales	Shewanellaceae	Shewanella	Shewanella marinintestina	OTU32	Circular	Raised	Entire	Translucent	yes	Smooth	Glistening	Moist
E6C	Eunicella sp.	Gammaproteobacteria	Vibrionales	Vibrionaceae	Vibrio	Vibrio crassostreae	OTU36	Irregular	Raised	Entire	Translucent	yes	Smooth	Glistening	Moist
E6D	Eunicella sp.	Alphaproteobacteria	Rhodobacterales	Roseobacteraceae	Ruegeria	Ruegeria atlantica	OTU11	Circular	Raised	Entire	Transparent	no	Rough	Dull	Dry
E6E	Eunicella sp.	Gammaproteobacteria	Vibrionales	Vibrionaceae	Vibrio	Vibrio splendidus	OTU37	Circular	Raised	Entire	Translucent	no	Smooth	Glistening	Moist
L1A	Leptogorgia sarmentosa	Gammaproteobacteria	Oceanospirillales	Alcanivoraceae	Alloalcanivorax	Alloalcanivorax dieselolei	OTU1	Irregular	Flat	Undulate	Transparent	no	Smooth	Shinny	Moist
L1B	Leptogorgia sarmentosa	Alphaproteobacteria	Sphingomonadales	Erythrobacteraceae	Qipengyuania	Qipengyuania citrea	OTU28	Circular	Convex	Entire	Translucent	no	Smooth	Shinny	Moist
L2A	Leptogorgia sarmentosa	Alphaproteobacteria	Rhodobacterales	Roseobacteraceae	Ruegeria	Ruegeria atlantica	OTU11	Circular	Raised	Undulate	Transparent	no	Smooth	Shinny	Moist
L3A	Leptogorgia sarmentosa	Gammaproteobacteria	Alteromonadales	Pseudoalteromonadaceae	Pseudoalteromonas	Pseudoalteromonas carrageenovora	OTU18	Irregular	Raised	Undulate	Transparent	no	Smooth	Glistening	Moist
L3D	Leptogorgia sarmentosa	Gammaproteobacteria	Alteromonadales	Pseudoalteromonadaceae	Pseudoalteromonas	Pseudoalteromonas tetraodonis	OTU26	Circular	Convex	Entire	Translucent	no	Rough	Glistening	Moist
L3E	Leptogorgia sarmentosa	Alphaproteobacteria	Rhodobacterales	Roseobacteraceae	Ruegeria	Ruegeria atlantica	OTU11	Circular	Raised	Entire	Transparent	no	Smooth	Shinny	Moist
L4A	Leptogorgia sarmentosa	Gammaproteobacteria	Alteromonadales	Pseudoalteromonadaceae	Pseudoalteromonas	Pseudoalteromonas carrageenovora	OTU18	Circular	Raised	Entire	Opaque	no	Smooth	Glistening	Moist
L5A	Leptogorgia sarmentosa	Gammaproteobacteria	Alteromonadales	Pseudoalteromonadaceae	Pseudoalteromonas	Pseudoalteromonas lipolytica	OTU18	Irregular	Convex	Undulate	Translucent	no	Smooth	Glistening	Moist
L5B	Leptogorgia sarmentosa	Alphaproteobacteria	Rhodobacterales	Roseobacteraceae	Ruegeria	Ruegeria atlantica	OTU11	Irregular	Raised	Undulate	Translucent	no	Rough	Shinny	Moist
L6A	Leptogorgia sarmentosa	Actinomycetia	Mycobacteriales	Dietziaceae	Dietzia	Dietzia maris	OTU9	Circular	Convex	Entire	Translucent	yes	Smooth	Shinny	Moist
L7B	Leptogorgia sarmentosa	Alphaproteobacteria	Hyphomonadales	Hyphomonadaceae	Hyphomonas	Hyphomonas atlantica	OTU14	Circular	Convex	Entire	Transparent	no	Smooth	Shinny	Moist
L8A	Leptogorgia sarmentosa	Flavobacteriia	Flavobacteriales	Flavobacteriaceae	Gaetbulibacter	Gaetbulibacter jejuensis	OTU12	Irregular	Raised	Undulate	Translucent	no	Smooth	Glistening	Moist
L8B	Leptogorgia sarmentosa	Alphaproteobacteria	Sphingomonadales	Erythrobacteraceae	Qipengyuania	Qipengyuania flava	OTU28	Circular	Raised	Entire	Transparent	no	Smooth	Shinny	Moist
P1	Paramuricea clavata	Gammaproteobacteria	Vibrionales	Vibrionaceae	Vibrio	Vibrio coralliirubri	OTU36	Irregular	Flat	Entire	Translucent	no	Smooth	Shinny	Moist
P10	Paramuricea clavata	Gammaproteobacteria	Vibrionales	Vibrionaceae	Vibrio	Vibrio coralliirubri	OTU36	Irregular	Flat	Entire	Translucent	no	Smooth	Shinny	Moist
P12	Paramuricea clavata	Alphaproteobacteria	Hyphomicrobiales	Stappiaceae	Roseibium	Roseibium album	OTU30	Circular	Convex	Entire	Opaque	no	Smooth	Shinny	Moist
P13	Paramuricea clavata	Alphaproteobacteria	Rhodobacterales	Roseobacteraceae	Ruegeria	Ruegeria atlantica	OTU11	Circular	Raised	Entire	Translucent	yes	Smooth	Glistening	Moist
P18	Paramuricea clavata	Gammaproteobacteria	Alteromonadales	Alteromonadaceae	Alteromonas	Alteromonas naphthalenivorans	OTU5	Irregular	Flat	Undulate	Translucent	no	Smooth	Shinny	Moist
P19	Paramuricea clavata	Alphaproteobacteria	Hyphomicrobiales	Stappiaceae	Roseibium	Roseibium album	OTU30	Circular	Raised	Entire	Translucent	no	Smooth	Glistening	Moist
P2	Paramuricea clavata	Gammaproteobacteria	Vibrionales	Vibrionaceae	Vibrio	Vibrio coralliirubri	OTU37	Irregular	Flat	Entire	Translucent	no	Smooth	Shinny	Moist
P20	Paramuricea clavata	Alphaproteobacteria	Rhodobacterales	Roseobacteraceae	Sulfitobacter	Sulfitobacter pontiacus	OTU34	Circular	Flat	Entire	Opaque	yes	Smooth	Glistening	Moist
P22	Paramuricea clavata	Alphaproteobacteria	Rhodobacterales	Roseobacteraceae	Ruegeria	Ruegeria atlantica	OTU11	Circular	Raised	Entire	Opaque	yes	Smooth	Shinny	Moist
P23	Paramuricea clavata	Alphaproteobacteria	Rhodobacterales	Roseobacteraceae	Tritonibacter	Tritonibacter mobilis	OTU35	Circular	Raised	Entire	Translucent	yes	Smooth	Shinny	Moist
P24	Paramuricea clavata	Gammaproteobacteria	Vibrionales	Vibrionaceae	Vibrio	Vibrio coralliirubri	OTU37	Irregular	Raised	Entire	Translucent	no	Smooth	Shinny	Moist
P25	Paramuricea clavata	Alphaproteobacteria	Hyphomicrobiales	Stappiaceae	Roseibium	Roseibium album	OTU30	Circular	Raised	Entire	Translucent	no	Smooth	Shinny	Moist
P3	Paramuricea clavata	Gammaproteobacteria	Vibrionales	Vibrionaceae	Vibrio	Vibrio gigantis	OTU38	Irregular	Raised	Entire	Translucent	no	Rough	Dull	Moist
P4	Paramuricea clavata	Alphaproteobacteria	Rhodobacterales	Roseobacteraceae	Shimia	Shimia aestuarii	OTU33	Circular	Convex	Entire	Transparent	no	Smooth	Shinny	Moist
P5	Paramuricea clavata	Gammaproteobacteria	Alteromonadales	Alteromonadaceae	Alteromonas	Alteromonas mediterranea	OTU3	Circular	Raised	Undulate	Translucent	no	Smooth	Shinny	Moist
P7	Paramuricea clavata	Alphaproteobacteria	Sphingomonadales	Erythrobacteraceae	Qipengyuania	Qipengyuania citrea	OTU28	Circular	Convex	Entire	Translucent	yes	Smooth	Shinny	Moist
P9	Paramuricea clavata	Gammaproteobacteria	Alteromonadales	Alteromonadaceae	Alteromonas	Alteromonas mediterranea	OTU4	Circular	Raised	Entire	Translucent	no	Smooth	Shinny	Moist
